# Metagenomic analyses reveal the influence of depth layers on marine biodiversity in tropical and subtropical regions

**DOI:** 10.1101/2022.10.18.512769

**Authors:** Bianca C. F. Santiago, Iara D. de Souza, João Vitor F. Cavalcante, Diego A. A. Morais, Rodrigo J. S. Dalmolin

## Abstract

The emergence of open ocean global-scale studies provided important information about the genomics of oceanic microbial communities. Metagenomic analyses shed a light on the structure of marine habitats, unraveling the biodiversity of different water masses. Many biological and environmental factors can contribute to marine organism composition, such as depth. However, much remains unknown about the taxonomic and functional features of microbial communities in different water layer depths. Here, we performed a metagenomic analysis of 76 samples from the Tara Ocean Project, distributed in 8 collection stations located in tropical or subtropical regions, and sampled from three layers of depth (surface water layer – SRF, deep chlorophyll maximum layer – DCM, and mesopelagic zone – MES). In total, we assigned genomic sequences to 669.713.333 organisms. The SRF and DCM depth layers are similar in abundance and diversity, while the MES layer presents greater diversity than the other layers. Diversity clustering analysis shows differences regarding the taxonomic content of samples. At the domain level, bacteria prevail in the majority of samples, and the MES layer presents the highest proportion of archaea among all samples. A core of essential biological functions was identified between the depth layers, such as DNA replication, translation, transmembrane transport, and DNA repair. However, some biological functions were found exclusively in each depth layer, suggesting different functional profiles for each of them. Taken together, our results indicate that the depth layer influences microbial sample composition and diversity.
