## Supplementary table S1 for "Metagenomic analyses reveal the influence of depth layers on marine biodiversity in tropical and subtropical regions"

### Sheet: Supplementary Table S1
SAMPLES (INSDC run accession number(s))	STATIONS	OCEANS	LAYERS
ERR594324	64	(IO) Indian Ocean	DCM
ERR598972	64	(IO) Indian Ocean	DCM
ERR599023	64	(IO) Indian Ocean	DCM
ERR599025	64	(IO) Indian Ocean	DCM
ERR594385	64	(IO) Indian Ocean	DCM
ERR599021	64	(IO) Indian Ocean	MES
ERR599164	64	(IO) Indian Ocean	MES
ERR598970	64	(IO) Indian Ocean	SRF
ERR599088	64	(IO) Indian Ocean	SRF
ERR599150	64	(IO) Indian Ocean	SRF
ERR594392	64	(IO) Indian Ocean	SRF
ERR594291	65	(IO) Indian Ocean	DCM
ERR598990	65	(IO) Indian Ocean	DCM
ERR599018	65	(IO) Indian Ocean	DCM
ERR599110	65	(IO) Indian Ocean	DCM
ERR594382	65	(IO) Indian Ocean	DCM
ERR594414	65	(IO) Indian Ocean	DCM
ERR598960	65	(IO) Indian Ocean	MES
ERR599034	65	(IO) Indian Ocean	MES
ERR594320	65	(IO) Indian Ocean	SRF
ERR598979	65	(IO) Indian Ocean	SRF
ERR599146	65	(IO) Indian Ocean	SRF
ERR594359	65	(IO) Indian Ocean	SRF
ERR594361	65	(IO) Indian Ocean	SRF
ERR599017	68	(SAO) South Atlantic Ocean	DCM
ERR599056	68	(SAO) South Atlantic Ocean	DCM
ERR599103	68	(SAO) South Atlantic Ocean	DCM
ERR594294	68	(SAO) South Atlantic Ocean	DCM
ERR594348	68	(SAO) South Atlantic Ocean	DCM
ERR594415	68	(SAO) South Atlantic Ocean	DCM
ERR598947	68	(SAO) South Atlantic Ocean	MES
ERR599131	68	(SAO) South Atlantic Ocean	MES
ERR594302	68	(SAO) South Atlantic Ocean	MES
ERR599129	68	(SAO) South Atlantic Ocean	SRF
ERR599171	68	(SAO) South Atlantic Ocean	SRF
ERR599174	68	(SAO) South Atlantic Ocean	SRF
ERR594318	68	(SAO) South Atlantic Ocean	SRF
ERR594297	68	(SAO) South Atlantic Ocean	SRF
ERR594391	68	(SAO) South Atlantic Ocean	SRF
ERR599040	76	(SAO) South Atlantic Ocean	DCM
ERR599148	76	(SAO) South Atlantic Ocean	DCM
ERR594321	76	(SAO) South Atlantic Ocean	DCM
ERR594298	76	(SAO) South Atlantic Ocean	DCM
ERR594355	76	(SAO) South Atlantic Ocean	DCM
ERR599000	76	(SAO) South Atlantic Ocean	MES
ERR599154	76	(SAO) South Atlantic Ocean	MES
ERR594333	76	(SAO) South Atlantic Ocean	MES
ERR599010	76	(SAO) South Atlantic Ocean	SRF
ERR599126	76	(SAO) South Atlantic Ocean	SRF
ERR594310	76	(SAO) South Atlantic Ocean	SRF
ERR594286	76	(SAO) South Atlantic Ocean	SRF
ERR594354	76	(SAO) South Atlantic Ocean	SRF
ERR599046	78	(SAO) South Atlantic Ocean	DCM
ERR599101	78	(SAO) South Atlantic Ocean	DCM
ERR594336	78	(SAO) South Atlantic Ocean	DCM
ERR594303	78	(SAO) South Atlantic Ocean	DCM
ERR599124	78	(SAO) South Atlantic Ocean	MES
ERR599159	78	(SAO) South Atlantic Ocean	MES
ERR594289	78	(SAO) South Atlantic Ocean	MES
ERR599006	78	(SAO) South Atlantic Ocean	SRF
ERR599022	78	(SAO) South Atlantic Ocean	SRF
ERR594340	78	(SAO) South Atlantic Ocean	SRF
ERR594332	78	(SAO) South Atlantic Ocean	SRF
ERR594411	78	(SAO) South Atlantic Ocean	SRF
ERR599042	98	(SPO) South Pacific Ocean	DCM
ERR599079	98	(SPO) South Pacific Ocean	DCM
ERR599071	98	(SPO) South Pacific Ocean	MES
ERR599085	98	(SPO) South Pacific Ocean	MES
ERR599093	98	(SPO) South Pacific Ocean	SRF
ERR599120	98	(SPO) South Pacific Ocean	SRF
ERR598961	111	(SPO) South Pacific Ocean	DCM
ERR599086	111	(SPO) South Pacific Ocean	MES
ERR599077	111	(SPO) South Pacific Ocean	SRF
ERR598957	112	(SPO) South Pacific Ocean	DCM
ERR599072	112	(SPO) South Pacific Ocean	MES
ERR598954	112	(SPO) South Pacific Ocean	SRF
