## Supplementary table S2 for "Metagenomic analyses reveal the influence of depth layers on marine biodiversity in tropical and subtropical regions"

### Sheet: Supplementary Table S2
SRF		DCM		MES
annotation	terms number	annotation	terms number	annotation	terms number
DNA replication	3933482	translation	3080200	transmembrane transport	2412953
translation	3518357	DNA replication	3003337	methylation	2245356
transmembrane transport	3159345	transmembrane transport	2725871	translation	2013655
DNA repair	2997857	DNA repair	2449081	carbohydrate metabolic process	1927895
carbohydrate metabolic process	2882306	carbohydrate metabolic process	2413358	DNA replication	1858093
tricarboxylic acid cycle	2870531	tricarboxylic acid cycle	2374847	DNA repair	1703544
cell division	2698680	glutamine metabolic process	2209531	tricarboxylic acid cycle	1522351
glutamine metabolic process	2651415	methylation	2181709	glutamine metabolic process	1412628
methylation	2647970	cell division	2113717	cell division	1278010
peptidoglycan biosynthetic process	2311166	peptidoglycan biosynthetic process	1765807	regulation of transcription, DNA-templated	1222587
regulation of cell shape	2162823	transcription, DNA-templated	1737669	peptidoglycan biosynthetic process	1088468
transcription, DNA-templated	2051948	regulation of cell shape	1675430	transcription, DNA-templated	1068999
cell wall organization	1896532	'de novo' IMP biosynthetic process	1581700	biosynthetic process	1052982
SOS response	1873131	SOS response	1509005	'de novo' IMP biosynthetic process	1009927
'de novo' IMP biosynthetic process	1803673	DNA topological change	1463034	regulation of cell shape	967836
DNA topological change	1708321	cell wall organization	1457053	DNA recombination	937391
protein folding	1571819	biosynthetic process	1358549	DNA topological change	934173
regulation of transcription, DNA-templated	1549078	protein folding	1354446	cell wall organization	894293
biosynthetic process	1544722	regulation of transcription, DNA-templated	1248382	protein folding	878947
cell cycle	1521908	fatty acid biosynthetic process	1226765	cell cycle	796386
DNA recombination	1497279	cell cycle	1189099	SOS response	764519
fatty acid biosynthetic process	1444423	DNA recombination	1155137	ATP synthesis coupled electron transport	744849
isoleucine biosynthetic process	1421362	isoleucine biosynthetic process	1145918	fatty acid biosynthetic process	732389
nucleotide-excision repair	1336170	nucleotide-excision repair	1145390	isoleucine biosynthetic process	714866
DNA-templated DNA replication	1316505	DNA-templated DNA replication	1030611	phosphorelay signal transduction system	631800
arginine biosynthetic process	1210019	arginine biosynthetic process	1005266	arginine biosynthetic process	631550
'de novo' UMP biosynthetic process	1164527	'de novo' UMP biosynthetic process	991460	'de novo' UMP biosynthetic process	605729
ATP synthesis coupled electron transport	1059642	ATP synthesis coupled electron transport	974106	nucleotide-excision repair	601143
protein targeting	1045576	protein targeting	865480	histidine biosynthetic process	594599
protein-chromophore linkage	1043550	leucine biosynthetic process	858174	DNA-templated DNA replication	561638
leucine biosynthetic process	1024306	RNA processing	841604	leucine biosynthetic process	551044
RNA processing	1022161	glycolytic process	825240	protein targeting	534769
glycolytic process	1016669	intracellular protein transmembrane transport	821705	glycolytic process	528357
photosynthesis	1010301	lysine biosynthetic process via diaminopimelate	817403	valine biosynthetic process	513320
lysine biosynthetic process via diaminopimelate	1006212	histidine biosynthetic process	779380	lysine biosynthetic process via diaminopimelate	500730
intracellular protein transmembrane transport	988488	valine biosynthetic process	750814	cellular amino acid biosynthetic process	489504
histidine biosynthetic process	928848	glutamate biosynthetic process	741787	DNA integration	486939
glutamate biosynthetic process	928708	protein-chromophore linkage	723707	aromatic amino acid family biosynthetic process	485238
cobalamin biosynthetic process	907249	tRNA modification	722233	RNA processing	483827
valine biosynthetic process	904899	aromatic amino acid family biosynthetic process	716334	intracellular protein transmembrane transport	483173
terpenoid biosynthetic process	901936	terpenoid biosynthetic process	709915	cobalamin biosynthetic process	477705
tRNA modification	876322	photosynthesis	698485	iron-sulfur cluster assembly	471719
aromatic amino acid family biosynthetic process	848042	cobalamin biosynthetic process	684818	tRNA modification	459685
cellular amino acid biosynthetic process	819194	cellular amino acid biosynthetic process	681601	transposition, DNA-mediated	456268
branched-chain amino acid biosynthetic process	759984	branched-chain amino acid biosynthetic process	632468	protein transport	452631
protein transport	734910	iron-sulfur cluster assembly	632394	glutamate biosynthetic process	445556
iron-sulfur cluster assembly	704408	nucleoside metabolic process	605087	nucleoside metabolic process	426968
chorismate biosynthetic process	676525	protein transport	599870	methionine biosynthetic process	414667
threonine biosynthetic process	674973	threonine biosynthetic process	576166	tetrahydrofolate interconversion	413390
nucleoside metabolic process	670586	chorismate biosynthetic process	575879	threonine biosynthetic process	396589
one-carbon metabolic process	666758	one-carbon metabolic process	572270	cellular amino acid metabolic process	394229
protein catabolic process	655472	tetrahydrofolate interconversion	539731	chorismate biosynthetic process	392525
protoporphyrinogen IX biosynthetic process	627628	cytochrome complex assembly	517359	cytochrome complex assembly	391759
chlorophyll biosynthetic process	617052	protein catabolic process	513379	terpenoid biosynthetic process	391281
DNA-templated transcription, termination	606151	DNA-templated transcription, termination	512547	branched-chain amino acid biosynthetic process	386417
cytochrome complex assembly	600731	NAD biosynthetic process	488617	one-carbon metabolic process	375772
isopentenyl diphosphate biosynthetic process, methylerythritol 4-phosphate pathway	596475	protoporphyrinogen IX biosynthetic process	480141	tRNA processing	373264
tetrahydrofolate interconversion	591356	'de novo' pyrimidine nucleobase biosynthetic process	477969	gluconeogenesis	371608
thiamine biosynthetic process	582369	protein transport by the Sec complex	477694	phospholipid biosynthetic process	370013
protein transport by the Sec complex	578694	lipid metabolic process	476683	protoporphyrinogen IX biosynthetic process	357425
NAD biosynthetic process	576737	isopentenyl diphosphate biosynthetic process, methylerythritol 4-phosphate pathway	476610	nitrogen compound metabolic process	355422
methionine biosynthetic process	562457	methionine biosynthetic process	472867	polysaccharide catabolic process	350887
'de novo' pyrimidine nucleobase biosynthetic process	560656	thiamine biosynthetic process	463144	thiamine biosynthetic process	348157
lipid A biosynthetic process	560227	phosphorelay signal transduction system	461204	glutamine biosynthetic process	347353
phosphorelay signal transduction system	559504	phenylalanyl-tRNA aminoacylation	449218	'de novo' pyrimidine nucleobase biosynthetic process	326537
lipid metabolic process	549317	isoleucyl-tRNA aminoacylation	443835	lipid metabolic process	323639
phenylalanyl-tRNA aminoacylation	539937	lipid A biosynthetic process	433950	peptide transport	323303
diaminopimelate biosynthetic process	527215	sodium ion transport	431499	NAD biosynthetic process	320068
sodium ion transport	523946	phospholipid biosynthetic process	423228	bacterial-type flagellum-dependent cell motility	318898
protein import	517981	diaminopimelate biosynthetic process	422867	DNA-templated transcription, termination	312116
DNA replication, synthesis of RNA primer	516738	protein import	411513	isoleucyl-tRNA aminoacylation	302812
isoleucyl-tRNA aminoacylation	508326	riboflavin biosynthetic process	410362	Mo-molybdopterin cofactor biosynthetic process	294552
riboflavin biosynthetic process	494255	DNA replication, synthesis of RNA primer	410262	phenylalanyl-tRNA aminoacylation	290725
tetrahydrofolate metabolic process	489897	cellular amino acid metabolic process	409514	aerobic respiration	287760
transsulfuration	478878	transsulfuration	405489	protein secretion	286975
gluconeogenesis	463663	chlorophyll biosynthetic process	405185	protein transport by the Sec complex	277190
protein refolding	457114	alanyl-tRNA aminoacylation	400618	sodium ion transport	272487
phospholipid biosynthetic process	454761	tetrahydrofolate metabolic process	398701	lipid A biosynthetic process	269374
alanyl-tRNA aminoacylation	452111	gluconeogenesis	393380	isopentenyl diphosphate biosynthetic process, methylerythritol 4-phosphate pathway	267418
'de novo' AMP biosynthetic process	447065	tRNA processing	393147	chemotaxis	263713
malonyl-CoA biosynthetic process	444033	glutamine biosynthetic process	390743	alanyl-tRNA aminoacylation	263573
glutamine biosynthetic process	436880	'de novo' AMP biosynthetic process	388794	protein import	253779
glutathione metabolic process	433427	aerobic respiration	386252	protein catabolic process	253485
aerobic respiration	430127	protein refolding	377247	tryptophan biosynthetic process	252791
mRNA catabolic process	428007	base-excision repair	368249	valyl-tRNA aminoacylation	251023
queuosine biosynthetic process	426636	valyl-tRNA aminoacylation	360078	base-excision repair	250503
tRNA processing	425968	queuosine biosynthetic process	355625	potassium ion transport	249329
base-excision repair	420974	mRNA catabolic process	355568	SRP-dependent cotranslational protein targeting to membrane	248350
cellular amino acid metabolic process	407720	amino acid transport	354927	coenzyme A biosynthetic process	247972
transcription antitermination	406756	malonyl-CoA biosynthetic process	354773	transsulfuration	247922
carotenoid biosynthetic process	405807	leucyl-tRNA aminoacylation	348582	riboflavin biosynthetic process	246521
leucyl-tRNA aminoacylation	397574	transcription antitermination	336358	DNA replication, synthesis of RNA primer	246289
protein secretion	397323	purine nucleobase biosynthetic process	327658	amino acid transport	240378
photosynthetic electron transport in photosystem II	394070	threonyl-tRNA aminoacylation	323227	DNA-templated transcription, initiation	240322
tRNA wobble uridine modification	390657	protein secretion	321424	isoprenoid biosynthetic process	239850
amino acid transport	389905	rRNA processing	321268	diaminopimelate biosynthetic process	238514
carbon fixation	385583	tRNA wobble uridine modification	320996	pyruvate metabolic process	236921
rRNA processing	384865	coenzyme A biosynthetic process	320063	cell redox homeostasis	234213
valyl-tRNA aminoacylation	383938	glutathione metabolic process	312181	tetrahydrofolate metabolic process	229038
glycyl-tRNA aminoacylation	379165	DNA-templated transcription, initiation	311811	purine nucleobase biosynthetic process	228972
threonyl-tRNA aminoacylation	378181	'de novo' CTP biosynthetic process	308701	leucyl-tRNA aminoacylation	228710
ubiquinone biosynthetic process	373879	ribosome biogenesis	305798	'de novo' AMP biosynthetic process	228464
DNA-templated transcription, initiation	372713	mismatch repair	305445	arginine biosynthetic process via ornithine	218941
nitrogen compound metabolic process	371950	SRP-dependent cotranslational protein targeting to membrane	305341	'de novo' CTP biosynthetic process	216695
tryptophan biosynthetic process	368267	nitrogen compound metabolic process	302395	carboxylic acid metabolic process	215680
purine nucleobase biosynthetic process	366043	tryptophan biosynthetic process	299621	protein refolding	214392
ribosome biogenesis	365636	carotenoid biosynthetic process	297977	mRNA catabolic process	209762
mismatch repair	352235	cell redox homeostasis	297460	queuosine biosynthetic process	209274
acetyl-CoA biosynthetic process from acetate	351473	glycyl-tRNA aminoacylation	293651	ubiquinone biosynthetic process	208360
cell redox homeostasis	351447	polysaccharide catabolic process	293526	DNA biosynthetic process	208021
coenzyme A biosynthetic process	350871	acetyl-CoA biosynthetic process from acetate	292722	glyoxylate cycle	207560
L-proline biosynthetic process	349024	isoprenoid biosynthetic process	285057	threonyl-tRNA aminoacylation	206849
glycine catabolic process	344075	pyruvate metabolic process	279553	polysaccharide biosynthetic process	205680
'de novo' CTP biosynthetic process	343819	chromosome condensation	279414	rRNA processing	202821
chromosome condensation	340787	FtsZ-dependent cytokinesis	279378	intracellular signal transduction	202792
sister chromatid cohesion	338494	sister chromatid cohesion	277832	cyclic nucleotide biosynthetic process	202640
SRP-dependent cotranslational protein targeting to membrane	336997	thiamine diphosphate biosynthetic process	275385	glycyl-tRNA aminoacylation	201074
pentose-phosphate shunt	335539	ubiquinone biosynthetic process	275331	FtsZ-dependent cytokinesis	199647
arginyl-tRNA aminoacylation	333549	peptide transport	275121	arginyl-tRNA aminoacylation	199129
guanosine tetraphosphate metabolic process	333325	guanosine tetraphosphate metabolic process	273381	pseudouridine synthesis	196373
thiamine diphosphate biosynthetic process	333239	L-proline biosynthetic process	272792	glutathione metabolic process	196336
response to oxidative stress	330748	nitrogen fixation	271125	mismatch repair	195593
respiratory electron transport chain	320652	glycine catabolic process	269147	DNA unwinding involved in DNA replication	195380
FtsZ-dependent cytokinesis	317025	response to oxidative stress	268428	signal transduction	194965
nitrogen fixation	316932	carbon fixation	268171	transcription antitermination	193985
glyoxylate cycle	315382	glycine decarboxylation via glycine cleavage system	265649	thiamine diphosphate biosynthetic process	193017
isoprenoid biosynthetic process	312853	glyoxylate cycle	264631	malonyl-CoA biosynthetic process	185663
division septum assembly	310240	arginyl-tRNA aminoacylation	263435	respiratory electron transport chain	183777
pyruvate metabolic process	304238	respiratory electron transport chain	259951	tRNA wobble uridine modification	180062
lipid biosynthetic process	300284	division septum assembly	259648	acetyl-CoA biosynthetic process from acetate	179756
glycine decarboxylation via glycine cleavage system	296317	aspartyl-tRNA aminoacylation	252182	cellular metabolic process	178942
carboxylic acid metabolic process	294393	carboxylic acid metabolic process	251130	response to oxidative stress	175641
aspartyl-tRNA aminoacylation	291963	pseudouridine synthesis	249223	menaquinone biosynthetic process	174680
peptide transport	290426	response to heat	246486	ribosome biogenesis	172642
pseudouridine synthesis	289228	Mo-molybdopterin cofactor biosynthetic process	246408	glutamyl-tRNA aminoacylation	171455
1-deoxy-D-xylulose 5-phosphate biosynthetic process	287375	carbohydrate derivative biosynthetic process	245741	cellular response to heat	170429
DNA integration	282692	DNA unwinding involved in DNA replication	240042	fatty acid beta-oxidation	169790
transcription-coupled nucleotide-excision repair, DNA damage recognition	279603	lysyl-tRNA aminoacylation	235495	proton motive force-driven plasma membrane ATP synthesis	169774
carbohydrate derivative biosynthetic process	279576	lipid biosynthetic process	234240	guanosine tetraphosphate metabolic process	169501
response to antibiotic	277424	arginine biosynthetic process via ornithine	229158	nitrogen fixation	168463
DNA unwinding involved in DNA replication	276945	potassium ion transport	227248	protein quality control for misfolded or incompletely synthesized proteins	167661
cell morphogenesis	274797	photosynthetic electron transport in photosystem II	226858	fatty acid metabolic process	167438
lysyl-tRNA aminoacylation	270310	1-deoxy-D-xylulose 5-phosphate biosynthetic process	223502	methionyl-tRNA aminoacylation	165386
tetrahydrofolate biosynthetic process	267018	positive regulation of translation	221362	aspartyl-tRNA aminoacylation	165195
pantothenate biosynthetic process	265141	cell morphogenesis	220921	response to heat	163516
arginine biosynthetic process via ornithine	263891	pantothenate biosynthetic process	217443	carbohydrate derivative biosynthetic process	163117
potassium ion transport	259834	cellular response to heat	215807	response to antibiotic	161625
oxidative phosphorylation	259676	transcription-coupled nucleotide-excision repair, DNA damage recognition	215751	electron transport chain	160478
positive regulation of translation	258418	protein quality control for misfolded or incompletely synthesized proteins	215343	chromosome segregation	160228
response to heat	258043	DNA integration	213378	Gram-negative-bacterium-type cell outer membrane assembly	158472
cysteine biosynthetic process from serine	255925	pentose-phosphate shunt	213241	L-proline biosynthetic process	156883
glucose metabolic process	254832	methionyl-tRNA aminoacylation	212928	lysyl-tRNA aminoacylation	156310
regulation of DNA replication	253169	malate metabolic process	210177	division septum assembly	155785
chromosome segregation	252764	tRNA threonylcarbamoyladenosine modification	209271	pteridine-containing compound metabolic process	144605
electron transport coupled proton transport	249168	response to antibiotic	207854	glycine decarboxylation via glycine cleavage system	143292
cellular response to heat	248364	glycine biosynthetic process from serine	207642	L-serine biosynthetic process	141634
DNA replication initiation	248193	regulation of DNA replication	206529	chromosome condensation	140382
protein quality control for misfolded or incompletely synthesized proteins	247701	cysteine biosynthetic process from serine	205886	glycine biosynthetic process from serine	139642
lipoprotein biosynthetic process	247647	prolyl-tRNA aminoacylation	205039	prolyl-tRNA aminoacylation	139463
methionyl-tRNA aminoacylation	243767	cellular metabolic process	201750	sister chromatid cohesion	138666
carbohydrate transport	242609	inositol phosphate dephosphorylation	201060	inositol phosphate dephosphorylation	133896
prolyl-tRNA aminoacylation	238937	DNA replication initiation	199495	pyridoxine biosynthetic process	133609
glycine biosynthetic process from serine	237429	glutamyl-tRNA aminoacylation	196931	lipid biosynthetic process	132609
inositol phosphate dephosphorylation	235507	tetrahydrofolate biosynthetic process	196898	tRNA threonylcarbamoyladenosine modification	132101
tRNA threonylcarbamoyladenosine modification	233189	S-adenosylmethionine biosynthetic process	195736	tetrahydrofolate biosynthetic process	131224
protein lipoylation	230159	chromosome segregation	195209	asparagine biosynthetic process	130005
fumarate metabolic process	224244	fumarate metabolic process	194721	antibiotic biosynthetic process	129149
S-adenosylmethionine biosynthetic process	223940	protein lipoylation	194491	protein unfolding	127970
heme biosynthetic process	221236	lipoprotein biosynthetic process	190013	lipoprotein biosynthetic process	126118
oxaloacetate metabolic process	217952	polysaccharide biosynthetic process	183287	regulation of DNA replication	125231
glutamyl-tRNA aminoacylation	216074	electron transport chain	182606	positive regulation of translation	124744
malate metabolic process	211616	oxidative phosphorylation	182538	pantothenate biosynthetic process	124424
deoxyribonucleotide biosynthetic process	210549	cysteinyl-tRNA aminoacylation	181989	glutathione catabolic process	118510
Mo-molybdopterin cofactor biosynthetic process	205149	menaquinone biosynthetic process	179100	phosphate ion transport	109939
histidyl-tRNA aminoacylation	203131	fatty acid beta-oxidation	178084	1-deoxy-D-xylulose 5-phosphate biosynthetic process	109760
cysteinyl-tRNA aminoacylation	202671	electron transport coupled proton transport	176212	cellular protein modification process	106301
electron transport chain	197139	intracellular signal transduction	172442	histidine catabolic process to glutamate and formamide	106276
pyridoxine biosynthetic process	193423	heme biosynthetic process	172419	histidine catabolic process to glutamate and formate	105476
Gram-negative-bacterium-type cell outer membrane assembly	187773	cyclic nucleotide biosynthetic process	170905	dTMP biosynthetic process	101427
bacterial-type flagellum-dependent cell motility	181357	histidyl-tRNA aminoacylation	168528	S-adenosylmethionine biosynthetic process	98636
menaquinone biosynthetic process	180425	bacterial-type flagellum-dependent cell motility	163130	RNA catabolic process	98592
tyrosyl-tRNA aminoacylation	175994	purine nucleotide biosynthetic process	162535	glucose metabolic process	98191
cyclic nucleotide biosynthetic process	167629	glucose metabolic process	160408	cysteinyl-tRNA aminoacylation	94466
intracellular signal transduction	167150	pteridine-containing compound metabolic process	160012	formate metabolic process	94173
phosphate ion transport	161553	carbohydrate transport	145512	purine nucleotide biosynthetic process	90140
dTMP biosynthetic process	152751	protein polymerization	144910	DNA replication initiation	90059
photosynthesis, light reaction	151929	ribosomal large subunit assembly	143153	seryl-tRNA aminoacylation	87702
fatty acid beta-oxidation	151139	tyrosyl-tRNA aminoacylation	142947	cysteine biosynthetic process from serine	86655
pteridine-containing compound metabolic process	149721	DNA biosynthetic process	142102	selenocysteinyl-tRNA(Sec) biosynthetic process	85795
glycogen biosynthetic process	149410	rRNA base methylation	139875	cell morphogenesis	85296
protein polymerization	144751	L-serine biosynthetic process	139525	DNA restriction-modification system	82913
purine nucleotide biosynthetic process	144637	Gram-negative-bacterium-type cell outer membrane assembly	138176	glycine catabolic process	73950
hydrogen peroxide catabolic process	142750	photosynthesis, light reaction	132115	histidyl-tRNA aminoacylation	73382
nucleotide metabolic process	138690	dTMP biosynthetic process	121139	copper ion transport	72004
ribosomal large subunit assembly	137759	hydrogen peroxide catabolic process	117582	transcription-coupled nucleotide-excision repair, DNA damage recognition	71199
rRNA base methylation	134063	cysteine metabolic process	112849	methanogenesis	69147
protein unfolding	132482	spermidine biosynthetic process	111069	cellular amino acid catabolic process	66601
cellular protein modification process	130891	seryl-tRNA aminoacylation	110478	bacterial-type flagellum assembly	65472
light-independent chlorophyll biosynthetic process	128041	oxaloacetate metabolic process	109778	cysteine metabolic process	62144
L-serine biosynthetic process	127947	deoxyribonucleotide biosynthetic process	109522	aerobic electron transport chain	61670
seryl-tRNA aminoacylation	124960	glycogen biosynthetic process	104710	ribosomal large subunit assembly	59442
polysaccharide biosynthetic process	124262	protein unfolding	102272	hydrogen sulfide biosynthetic process	58842
spermidine biosynthetic process	115791	nucleotide biosynthetic process	99295	protein secretion by the type II secretion system	49760
ribosomal small subunit biogenesis	115774	phosphate ion transport	97203	rRNA base methylation	48653
nucleotide biosynthetic process	106916	pyridoxine biosynthetic process	94541	carbon fixation	47766
dTTP biosynthetic process	106218	cellular protein modification process	81556	lipopolysaccharide biosynthetic process	47187
negative regulation of transcription, DNA-templated	101587	homophilic cell adhesion via plasma membrane adhesion molecules	79638	glycerol-3-phosphate metabolic process	47156
tryptophanyl-tRNA aminoacylation	94806	fatty acid metabolic process	76745	hydrogen peroxide catabolic process	46482
photosynthesis, dark reaction	90182	light-independent chlorophyll biosynthetic process	75100	xenobiotic transport	46434
phylloquinone biosynthetic process	85552	dTTP biosynthetic process	74712	negative regulation of transcription, DNA-templated	45646
cysteine metabolic process	85259	glycerol metabolic process	73855	purine ribonucleoside salvage	45555
purine ribonucleoside salvage	77286	proton motive force-driven plasma membrane ATP synthesis	71429	pentose-phosphate shunt	45525
cellular metabolic process	72163	ribosomal small subunit biogenesis	60509	tyrosyl-tRNA aminoacylation	42996
glycerol metabolic process	68810	nucleotide metabolic process	58979	tryptophanyl-tRNA aminoacylation	42866
L-methionine salvage from methylthioadenosine	65545	photosynthetic electron transport chain	58757	nucleotide biosynthetic process	39815
biotin biosynthetic process	65429	negative regulation of transcription, DNA-templated	56024	nitrogen compound transport	39669
polysaccharide catabolic process	64677	protein glycosylation	55666	selenocysteine biosynthetic process	38999
transposition, DNA-mediated	64628	tRNA pseudouridine synthesis	49721	oxidative phosphorylation	36827
viral DNA genome replication	64049	tryptophanyl-tRNA aminoacylation	47296	double-strand break repair via homologous recombination	35744
phosphate ion transmembrane transport	58963	purine ribonucleoside salvage	46150	regulation of nitrogen utilization	34814
tRNA-guanine transglycosylation	58114	transposition, DNA-mediated	41377	protein-chromophore linkage	33687
viral genome ejection through host cell envelope, contractile tail mechanism	57751	formate metabolic process	40320	glutamate catabolic process to 2-oxoglutarate	33104
DNA biosynthetic process	50356	histidine catabolic process to glutamate and formamide	37434	sulfate assimilation	32524
polyphosphate biosynthetic process	45262	removal of superoxide radicals	37398	proline catabolic process to glutamate	32339
porphyrin-containing compound biosynthetic process	45260	histidine catabolic process to glutamate and formate	37366	protein insertion into membrane	32252
circadian rhythm	44218	aerobic electron transport chain	31557	phosphoenolpyruvate-dependent sugar phosphotransferase system	30303
acetyl-CoA biosynthetic process from pyruvate	44198	cell adhesion	30504	ion transport	27438
aerobic electron transport chain	42249	selenocysteinyl-tRNA(Sec) biosynthetic process	30249	lysine biosynthetic process via aminoadipic acid	27290
photosynthetic electron transport chain	42052	pyrimidine nucleotide biosynthetic process	29405	nitrate metabolic process	26605
chemotaxis	31610	antibiotic biosynthetic process	28577	metabolic process	25818
viral release from host cell	30947	biotin biosynthetic process	20394	L-methionine salvage from methylthioadenosine	16149
homophilic cell adhesion via plasma membrane adhesion molecules	29883	phylloquinone biosynthetic process	18430	NADP biosynthetic process	9084
response to herbicide	29403	heme O biosynthetic process	12151	peptidyl-lysine modification to peptidyl-hypusine	8995
viral genome packaging	29306	microtubule-based movement	11791	fumarate metabolic process	6674
bidirectional double-stranded viral DNA replication	28023	RNA catabolic process	9068	nucleobase-containing compound metabolic process	6186
taurine catabolic process	26318	cellular amino acid catabolic process	9001	glycogen biosynthetic process	5828
5-phosphoribose 1-diphosphate biosynthetic process	25524	chemotaxis	8520	cell adhesion	5792
tRNA pseudouridine synthesis	25222	signal transduction	7937	carbohydrate transport	5628
removal of superoxide radicals	23996	glutathione catabolic process	7381	DNA modification	5368
viral DNA genome packaging	22835	L-methionine salvage from methylthioadenosine	7359	homophilic cell adhesion via plasma membrane adhesion molecules	5349
proton motive force-driven plasma membrane ATP synthesis	20169	viral DNA genome replication	6389	folic acid biosynthetic process	5322
formate metabolic process	19170	viral genome ejection through host cell envelope, contractile tail mechanism	5962	nitrate assimilation	5319
protein glycosylation	18812	viral DNA genome packaging	5174	UDP-glucose metabolic process	5270
fatty acid metabolic process	18134	proline catabolic process to glutamate	5164	nucleotide metabolic process	5230
viral genome ejection through host cell envelope, short tail mechanism	18060	taurine catabolic process	5150	arginine catabolic process	5192
DNA replication, Okazaki fragment processing	17427	viral genome ejection through host cell envelope, short tail mechanism	4752	biotin biosynthetic process	5167
folic acid biosynthetic process	16896	response to herbicide	4620	carbohydrate derivative metabolic process	5151
microtubule-based movement	15967	DNA replication, Okazaki fragment processing	3281	cellulose biosynthetic process	5046
cell adhesion	15193	viral release from host cell	2939	proline biosynthetic process	4857
glutathione biosynthetic process	14160	viral genome packaging	2732	carbohydrate catabolic process	4798
defense response to virus	14031	bidirectional double-stranded viral DNA replication	2504	peptidoglycan turnover	4791
bacterial-type flagellum assembly	13539	polyphosphate biosynthetic process	2308	CDP-diacylglycerol biosynthetic process	4776
GDP-mannose metabolic process	13512	defense response to virus	1895	propionate metabolic process, methylcitrate cycle	4768
negative regulation of DNA recombination	13341	DNA restriction-modification system	1886	protein lipoylation	4692
metal ion transport	13067	GDP-mannose metabolic process	1491	selenocysteine incorporation	4637
histidine catabolic process to glutamate and formamide	12981	porphyrin-containing compound biosynthetic process	1302	molybdopterin cofactor biosynthetic process	4590
sporulation resulting in formation of a cellular spore	12978	viral process	1183	adenine catabolic process	82
histidine catabolic process to glutamate and formate	12944	viral transcription	1009	tryptophan catabolic process to kynurenine	68
urea catabolic process	12858	peptidoglycan catabolic process	917
RNA catabolic process	11896	viral entry into host cell	733
D-gluconate metabolic process	11239	DNA methylation	727
antibiotic biosynthetic process	9351	virion attachment to host cell	642
pyrimidine nucleotide biosynthetic process	9222	D-gluconate metabolic process	598
protein insertion into membrane	9213	replication fork processing	553
ribonucleoside monophosphate biosynthetic process	9168	cell wall macromolecule catabolic process	512
glycine betaine transport	8966	D-xylose metabolic process	496
dimethylallyl diphosphate biosynthetic process	8939	response to UV	490
DNA restriction-modification system	8827	cytolysis	467
viral transcription	6373	defense response to bacterium	443
viral entry into host cell	5305	phytochromobilin biosynthetic process	380
peptidoglycan catabolic process	5217	peptidyl-amino acid modification	374
DNA methylation	5193	asparagine biosynthetic process	363
virion attachment to host cell	5049	glycerol-3-phosphate metabolic process	345
peptidyl-amino acid modification	4863	bacterial-type flagellum assembly	341
viral process	4610	viral procapsid maturation	333
response to UV	4426	lipopolysaccharide biosynthetic process	316
asparagine biosynthetic process	3877	phosphate ion transmembrane transport	314
D-xylose metabolic process	3331	carbohydrate derivative metabolic process	297
tRNA aminoacylation for protein translation	3195	tRNA aminoacylation for protein translation	295
7,8-dihydroneopterin 3'-triphosphate biosynthetic process	3173	carbohydrate biosynthetic process	287
cell wall macromolecule catabolic process	3121	7,8-dihydroneopterin 3'-triphosphate biosynthetic process	280
mannitol metabolic process	2981	'de novo' GDP-L-fucose biosynthetic process	274
phytochromobilin biosynthetic process	2938	mRNA processing	232
transcription preinitiation complex assembly	2931	dUMP biosynthetic process	224
replication fork processing	2928	sodium-dependent phosphate transport	224
rRNA catabolic process	2864	dUTP biosynthetic process	216
cytolysis	2758	intein-mediated protein splicing	199
carbohydrate derivative metabolic process	2740	microtubule-based process	194
regulation of viral transcription	2707	intracellular protein transport	184
sodium-dependent phosphate transport	2705	dimethylallyl diphosphate biosynthetic process	180
defense response to bacterium	2619	purine nucleotide metabolic process	173
dUMP biosynthetic process	2606	GDP-mannose biosynthetic process	147
'de novo' GDP-L-fucose biosynthetic process	2546	virion assembly	129
mRNA processing	2497	phosphate-containing compound metabolic process	124
viral procapsid maturation	2415	cellular response to DNA damage stimulus	119
intein-mediated protein splicing	2405	mannitol metabolic process	117
dUTP catabolic process	2390	transcription preinitiation complex assembly	114
carbohydrate biosynthetic process	2290	vesicle-mediated transport	108
microtubule-based process	2106	cell projection organization	107
purine nucleotide metabolic process	2041	rRNA catabolic process	103
lipopolysaccharide biosynthetic process	1910	dUTP catabolic process	100
dUTP biosynthetic process	1905	regulation of viral transcription	95
pyrimidine nucleotide metabolic process	1864	nitrogen compound transport	89
7-methylguanosine mRNA capping	1792	ion transport	84
AMP salvage	1436	glutamate catabolic process to 2-oxoglutarate	80
nucleotide-sugar biosynthetic process	1404	xenobiotic transport	75
GDP-mannose biosynthetic process	1330	nucleobase-containing compound metabolic process	72
UDP-N-acetylgalactosamine biosynthetic process	1164	pyrimidine nucleotide metabolic process	72
virion assembly	1164	7-methylguanosine mRNA capping	70
signal transduction	714	regulation of nitrogen utilization	70
nitrogen compound transport	193	protein secretion by the type II secretion system	65
'de novo' L-methionine biosynthetic process	170	nitrate assimilation	59
regulation of nitrogen utilization	169	acetyl-CoA biosynthetic process from pyruvate	52
protein secretion by the type II secretion system	166	lipoprotein transport	52
ion transport	164	photosynthesis, dark reaction	51
xenobiotic transport	164	'de novo' L-methionine biosynthetic process	48
glutamate catabolic process to 2-oxoglutarate	148	DNA modification	47
nucleobase-containing compound metabolic process	146	tRNA-guanine transglycosylation	44
phosphoenolpyruvate-dependent sugar phosphotransferase system	143	protein insertion into membrane	38
glutathione catabolic process	136	peptidoglycan metabolic process	36
nitrate assimilation	129	establishment of integrated proviral latency	35
bacterial-type flagellum organization	123	extracellular polysaccharide biosynthetic process	35
peptidoglycan metabolic process	121	viral genome integration into host DNA	35
hydrogen sulfide biosynthetic process	116	phosphoenolpyruvate-dependent sugar phosphotransferase system	33
DNA modification	106	hydrogen sulfide biosynthetic process	32
proline biosynthetic process	106	iron ion homeostasis	32
arginine catabolic process	99	negative regulation of translational elongation	31
lipid catabolic process	96	sulfate assimilation	31
proline catabolic process to glutamate	94	proline biosynthetic process	29
establishment of integrated proviral latency	93	poly-hydroxybutyrate biosynthetic process	28
viral genome integration into host DNA	93	propionate metabolic process, methylcitrate cycle	27
sulfate assimilation	92	bacterial-type flagellum organization	25
double-strand break repair via homologous recombination	71	RNA methylation	23
glycerol-3-phosphate metabolic process	69	peptidoglycan turnover	22
metabolic process	53	copper ion transport	21
peptidoglycan turnover	53	nucleotide catabolic process	21
poly-hydroxybutyrate biosynthetic process	40	metabolic process	6
proteolysis	39	protein N-linked glycosylation	6
extracellular polysaccharide biosynthetic process	37	dGTP catabolic process	5
cell communication	35	folic acid biosynthetic process	5
propionate metabolic process, methylcitrate cycle	33	L-arabinose metabolic process	5
iron ion homeostasis	32	regulation of glutamine family amino acid metabolic process	5
aromatic compound catabolic process	28	cellular copper ion homeostasis	4
branched-chain amino acid catabolic process	24	Entner-Doudoroff pathway through 6-phosphogluconate	4
lipopolysaccharide transport	24	nucleotide-sugar metabolic process	4
response to organic substance	24	ribonucleoside monophosphate biosynthetic process	4
membrane assembly	22	selenocysteine biosynthetic process	4
cellular copper ion homeostasis	20	tyrosine biosynthetic process	4
DNA catabolic process	18	chitin catabolic process	3
trehalose biosynthetic process	11	D-gluconate catabolic process	3
negative regulation of translational elongation	8	dTDP-rhamnose biosynthetic process	3
peptidyl-tyrosine sulfation	7	FAD biosynthetic process	3
tRNA 3'-end processing	7	FMN biosynthetic process	3
phosphorylation	6	glucose catabolic process	3
xenobiotic detoxification by transmembrane export across the plasma membrane	6	glycerol catabolic process	3
lipopolysaccharide core region biosynthetic process	5	L-alanine catabolic process	3
CDP-diacylglycerol biosynthetic process	4	membrane assembly	3
lipoprotein transport	4	oligopeptide transport	3
protein secretion by the type III secretion system	4	polyamine transport	3
transposition	4	regulation of peptidase activity	3
UDP-glucuronate biosynthetic process	4	UDP-glucuronate biosynthetic process	3
response to reactive oxygen species	3	arginine catabolic process	2
tRNA thio-modification	3	aromatic compound catabolic process	2
		double-strand break repair via homologous recombination	2
		glycine betaine biosynthetic process from choline	2
		GMP biosynthetic process	2
		proline transport	2
		protein repair	2
		proteolysis	2
		transposition	2
		transposition, RNA-mediated	2
		UDP-glucose metabolic process	2
		1,6-anhydro-N-acetyl-beta-muramic acid catabolic process	1
		acyl-CoA metabolic process	1
		branched-chain amino acid catabolic process	1
		CAAX-box protein processing	1
		carbohydrate catabolic process	1
		cellular phosphate ion homeostasis	1
		chloride transport	1
		gamma-aminobutyric acid transport	1
		glutathione biosynthetic process	1
		heme oxidation	1
		macromolecule biosynthetic process	1
		negative regulation of phosphate metabolic process	1
		neutral amino acid transport	1
		nicotinamide nucleotide metabolic process	1
		O antigen biosynthetic process	1
		phosphatidylglycerol biosynthetic process	1
		phosphatidylinositol phosphate biosynthetic process	1
		protein dephosphorylation	1
		regulation of lipid biosynthetic process	1
		rescue of stalled ribosome	1
		serine transport	1
		signal peptide processing	1
		sphingolipid metabolic process	1
		toxin metabolic process	1
		viral tail assembly	1
